# SMN promotes mitochondrial metabolic maturation during myogenesis by regulating the MYOD-miRNA axis

**DOI:** 10.1101/2022.02.13.480288

**Authors:** Akihiro Ikenaka, Yohko Kitagawa, Michiko Yoshida, Chuang-Yu Lin, Akira Niwa, Tatsutoshi Nakahata, Megumu K. Saito

## Abstract

Spinal muscular atrophy (SMA) is a congenital neuromuscular disease caused by the mutation or deletion of *survival motor neuron 1* (*SMN1*) gene. Although the primary cause of progressive muscle atrophy in SMA has classically been considered the degeneration of motor neurons, recent studies have indicated a skeletal muscle-specific pathological phenotype such as impaired mitochondrial function and enhanced cell death. Here we found that the downregulation of SMN causes mitochondrial dysfunction and subsequent cell death in *in vitro* models of skeletal myogenesis with both a murine C2C12 cell line and human induced pluripotent stem cells. During myogenesis, SMN binds to the genome upstream of the transcriptional start sites of MYOD1 and microRNA (miR)-1 and -206. Accordingly, the loss of SMN downregulates these miRs, whereas supplementation of the miRs recovers the mitochondrial function, cell survival and myotube formation of SMN-deficient C2C12, indicating the SMN-miR axis is essential for myogenic metabolic maturation. Additionally, introduction of the miRs into ex vivo muscle stem cells derived from Δ7-SMA mice caused myotube formation and muscle contraction. In conclusion, our data revealed novel transcriptional roles of SMN during myogenesis, providing an alternative muscle-oriented therapeutic strategy for SMA patients.

**Highlights:**

- Reduced SMN causes mitochondrial dysregulation in myogenic cells.
- Reduced SMN downregulates miR-1 and miR-206 expression in myogenic cells.
- SMN protein binds to the genome upstream of MYOD1, miR-1 and miR-206.
- miR-1 and miR-206 are sufficient to improve skeletal muscle function in an SMA model.
