## Supplementary material for "SMN promotes mitochondrial metabolic maturation during myogenesis by regulating the MYOD-miRNA axis": Table S1

### Sheet: Sheet1
REAGENT or RESOURCE	SOURCE	IDENTIFIER
Oligonucleotides for detection of human genes
Primers for RPL13A qPCR-F: AGGTGCCTTGCTCACAGAGT	This study	N/A
Primers for RPL13A qPCR-R: GGTTGCATTGCCCTCATTAC	This study	N/A
Primers for SMN qPCR-F: CAAAAAGAAGGAAGGTGCTCACATT	This study	N/A
Primers for SMN qPCR-R: TGCTCTATGCCAGCATTTCTCCTTA	This study	N/A
Primers for the mRNA of mCherry (Exogenous MyoD1) qPCR-F: CACCATGGAGCTACTGTCGCCA	This study	N/A
Primers for the mRNA of mCherry (Exogenous MyoD1) qPCR-R: TCAGAGCACCTGGTATATCGGGT	This study	N/A
Primers for precursor mRNA of endogenous MyoD1 qPCR-F: CACTCCGGTCCCAAATGTAG	This study	N/A
Primers for precursor mRNA of endogenous MyoD1 qPCR-R: TTCCCTGTAGCACCACACAC	This study	N/A
Oligonucleotides for ChIP-qPCR of human genome
Primers for miR-1 hg ChIP-qPCR-F: CTACCTTCTCTACCTTGTGCTGAC	This study	N/A
Primers for miR-1 hg ChIP-qPCR-R: GAGAGAGAAAGAAGACACCAGGC	This study	N/A
Primers for miR-206 ChIP-qPCR-F: AACCCCATCTCCCTCCAG	This study	N/A
Primers for miR-206 ChIP-qPCR-R: GATCCTTTTGTCGGGCTTCT	This study	N/A
Primers for MyoD1 ChIP-qPCR-F: CGCCAGGATATGGAGCTACT	This study	N/A
Primers for MyoD1 ChIP-qPCR-R: CGGGTCGTCATAGAAGTCGT	This study	N/A
Oligonucleotides for detection of human micro RNA
Primers for pre-miR-1 qPCR-F: GCCACGATGGAATGTAAAGAAGT	This study	N/A
Primers for pre-miR-206 qPCR-F: GGCTCAGGCCTCACAGATTG	This study	N/A
Oligonucleotides for detection of human mitochondrial copy number
Primers for ND1 qPCR-F: AAGTCACCCTAGCATCATTCTAC	This study	N/A
Primers for ND1 qPCR-R: GCAGGAGTAATCAGAGGTGTTCTT	This study	N/A
Primers for ꞵ2M qPCR-F: TGCTGTCTCCATGTTTGATGTATCT	This study	N/A
Primers for ꞵ2M qPCR-R: TCTCTGCTCCCCACCTCTAAGT	This study	N/A
Oligonucleotides for detection of mice genes
Primers for MyoD1 qPCR-F: TTCCGGAGTGGCAGAAAGTT	This study	N/A
Primers for MyoD1 qPCR-R: AAAAAGCGCAGGTCTGGTGA	This study	N/A
Primers for Rpl13a qPCR-F: CACTCTGGAGGAGGAGAAACGGAAGG	This study	N/A
Primers for Rpl13a qPCR-R: GCAGGCATGAGGCAAACAGTC	This study	N/A
Primers for Id3 qPCR-F: TGGACGACATGAACCACTGC	This study	N/A
Primers for Id3 qPCR-R: AGCTGTCTGGATCGGGAGAT	This study	N/A
Primers for Rpl11 qPCR-F: ACACTGTCAGGTCCTTTGGC	This study	N/A
Primers for Rpl11 qPCR-R: TGGGTCGTATTTGATGCCCA	This study	N/A
Primers for Smn qPCR-F: GGCTCCGAGCAGGAAGATAC	This study	N/A
Primers for Smn qPCR-R: CTTCTGGCTGTGCCTTTTGG	This study	N/A
Oligonucleotides for ChIP-qPCR of mice genome
Primers for Distal-Linc-MD1 ChIP-qPCR-F: ATGTGTGGAAGCCTGCTCTGT	This study	N/A
Primers for Distal-Linc-MD1 ChIP-qPCR-R: GGCTGGAACCTGCATCTAGGG	This study	N/A
Primers for Proximal-Linc-MD1 ChIP-qPCR-F: GCCAGTTCGGGACCCTTCTT	This study	N/A
Primers for Proximal-LincMD1 ChIP-qPCR-R: TGGCCAATCACCTGCGTCAC	This study	N/A
Primers for Site1-miR1-1 hg ChIP-qPCR-F: GAAAACCAGTGGCTCTGTTGC	This study	N/A
Primers for Site1-miR1-1 hg ChIP-qPCR-R: AGGCGACACCAACTCATTCC	This study	N/A
Primers for Site2-miR1-1 hg ChIP-qPCR-F: ACATGGGCCTTTAGGGGACTA	This study	N/A
Primers for Site2-miR1-1 hg ChIP-qPCR-R: CTGTCCGAATCCCCCTGCTA	This study	N/A
Primers for Site1-MyoD1 ChIP-qPCR-F: ACTGCCACCGATTCATTTGTGC	This study	N/A
Primers for Site1-MyoD1 ChIP-qPCR-R: GACCTCGGACTCCACTCTGGT	This study	N/A
Primers for Site2-MyoD1 ChIP-qPCR-F: AGGCTTGCTCACCTAGACCTTCT	This study	N/A
Primers for Site2-MyoD1 ChIP-qPCR-R: GCTCACTTCGGAGCTGACCT	This study	N/A
Primers for Site1-Id3 ChIP-qPCR-F: TTCTGCAATCTCAGCGCCTA	This study	N/A
Primers for Site1-Id3 ChIP-qPCR-R: AGGAATTAGTGCCGCCTTGT	This study	N/A
Primers for Site2-Id3 ChIP-qPCR-F: ATTCCTGACGCCAGTGAGTC	This study	N/A
Primers for Site2-Id3 ChIP-qPCR-R: ACCCACAGCTCTGAGGTCAT	This study	N/A
Primers for Site1-Rpl11 ChIP-qPCR-F: ACATACCAGCATCGGACAAC	This study	N/A
Primers for Site1-Rpl11 ChIP-qPCR-R: GAGGCGGGCTTTTCTTCTAGG	This study	N/A
Primers for Site2-Rpl11 ChIP-qPCR-F: AAGCCTTCTCTCTAGCCCTTTG	This study	N/A
Primers for Site2-Rpl11 ChIP-qPCR-R: TGGGCAAAAGACTAGGTCGTG	This study	N/A
Oligonucleotides for detection of mice micro RNA
Primers for miR1-1 hg qPCR-F: GACCCCGATCCCAATCTTGT	This study	N/A
Primersfor miR1-1 hg qPCR-R: GTCAGGCCATAGGAACACCA	This study	N/A
Primers for Linc-MD1 qPCR-F: AGGAAGACGGACTTGGTTCC	This study	N/A
Primers for Linc-MD1 qPCR-R: CCCAGGTTCTATGCTCCTCAA	This study	N/A
Primers for pre-miR-1 qPCR-F: GCTTGGGACACATACTTCTT	This study	N/A
Primersfor pre-miR-1 qPCR-R: GCCTGAAATACATACTTCTTTACAT	This study	N/A
Primers for pre-miR-206 qPCR-F: GGAATGTAAGGAAGTGTGTG	This study	N/A
micro RNA mimics
Ms-miR1a_s: ACAUACUUCUUUAUAUGCCCAUA	GeneDessign, lnc.	N/A
Ms-miR206_s: ACAUGCUUCUUUAUAUCCUAUA	GeneDessign, lnc.	N/A
