## Supplementary material for "SMN promotes mitochondrial metabolic maturation during myogenesis by regulating the MYOD-miRNA axis": Table S2

### Sheet: Sheet1
Table S2. The primer sequences used for ChIP-qPCR
Sequence	Primer Name
ATGTGTGGAAGCCTGCTCTGT	Ms-Distal-lincMD1f
GGCTGGAACCTGCATCTAGGG	Ms-Distal-lincMD1r
GCCAGTTCGGGACCCTTCTT	Ms-Proximal-lincMD1f
TGGCCAATCACCTGCGTCAC	Ms-Proximal-lincMD1r
GAAAACCAGTGGCTCTGTTGC	Ms-Site1-miR1a-1hgF
AGGCGACACCAACTCATTCC	Ms-Site1-miR1a-1hgR
ACATGGGCCTTTAGGGGACTA	Ms-Site2-miR1a-1hgF
CTGTCCGAATCCCCCTGCTA	Ms-Site2-miR1a-1hgR
ACTGCCACCGATTCATTTGTGC	Ms-Site1-MyoD1f
GACCTCGGACTCCACTCTGGT	Ms-Site1-MyoD1r
AGGCTTGCTCACCTAGACCTTCT	Ms-Site2-MyoD1f
GCTCACTTCGGAGCTGACCT	Ms-Site2-MyoD1r
CTACCTTCTCTACCTTGTGCTGAC	Hu-miR1-1HGf
GAGAGAGAAAGAAGACACCAGGC	Hu-miR1-1HGr
AACCCCATCTCCCTCCAG	Hu-miR206f
GATCCTTTTGTCGGGCTTCT	Hu-miR206r
CGCCAGGATATGGAGCTACT	Hu-MyoD1f
CGGGTCGTCATAGAAGTCGT	Hu-MyoD1r
